# Crosstalk between Ovate Family Proteins, plant hormones, and microtubule dynamics regulating fruit shape

**DOI:** 10.64898/2026.02.17.706389

**Authors:** Veredas Coleto-Alcudia, Beatriz E. García-Gómez, Christian Dujak, Arnau Fiol, Maria José Aranzana

## Abstract

Fruit shape is a key horticultural trait shaped by conserved genetic pathways and hormonal interactions, yet the mechanisms underlying shape diversity in fleshy fruits remain incompletely understood. Studies in model species such as *Arabidopsis thaliana*, tomato, and rice have established Ovate Family Proteins (OFPs) as central regulators of organ morphology through their interactions with brassinosteroid (BR) and gibberellin (GA) pathways and cytoskeleton dynamics. Here, we combine phylogenetic, transcriptomic, and co-expression network analysis to investigate fruit shape regulation in peach and apple, two major Rosaceae crops. We show that flat and oblong phenotypes are associated with distinct OFP expression patterns and with coordinated changes in hormone-related modules, revealing conserved OFP-hormone-cytoskeleton regulatory circuits. Flat shapes were linked to the activation of flat-associated OFPs in the absence of brassinosteroid signalling, whereas oblong shapes were associated with the activation of elongation-related OFPs under brassinosteroid-responsive conditions. Our findings extend current models of fruit morphology by providing species-specific mechanistic insight into OFP-mediated regulation in Rosaceae, offering a refined framework for breeding fruit shape.
