## Supplementary material for "Crosstalk between Ovate Family Proteins, plant hormones, and microtubule dynamics regulating fruit shape": Table S1

### Sheet: README
Table S1. OFP sequences for phylogenetic analysis
Organism	Sequences from	total number OFPs
Arabidopsis thaliana (Arabidopsis)	from https://doi.org/10.1093/aob/mcu061 and https://doi.org/10.1371/journal.pone.0023896, taking all the 20 into account	20
Solanum lycopersicum (tomato)	26 sequences from https://doi.org/10.1093/aob/mcu061; 4 more not included here from https://doi.org/10.1007/s00438-013-0733-0	30
Oryza sativa (rice)	31 from https://doi.org/10.1371/journal.pone.0118966 2 more from https://doi.org/10.1093/aob/mcu061	33
Prunus persica (peach)	16 from https://doi.org/10.1093/aob/mcu061 and https://doi.org/10.1371/journal.pone.0118966 and https://doi.org/10.1007/s11033-019-04817-4	16
Malus domestica (apple)	26 from https://doi.org/10.1007/s11295-019-1354-5 and 2 from phytozome but these are redundant to others. To get the Hanfu loci, from GDR I downloaded the blastp_Mdomestica_HFTH1_v1_vs_tair.txt and blastp_Mdomestica_GDDH13_v1_vs_tair.txt files and the merge them by the TAIR term, so both annotations were related through its homology with arabidopsis.	28
		127

### Sheet: Arabidopsis
Arabidopsis thaliana OFPs
TAIR 10 CDS
Gene name (ref1)	Protein name (ref1)	Gene locus (ref1)	Notes (ref1)	Trancript locus (ref2)	Gene locus (ref3)
AtOFP12	AtOFP12	At1g05420		AT1G05420.1	At1g05420
AtOFP4	AtOFP4	At1g06920		AT1G06920.1	At1g06920
AtOFP20	AtOFP20	At1g06923	OVATE domain absent
AtOFP14	AtOFP14	At1g79960		AT1G79960.1	At1g79960
AtOFP7	AtOFP7	At2g18500		AT2G18500.1	At2g18500
AtOFP17	AtOFP17	At2g30395	OVATE domain absent		At2g30395
AtOFP2	AtOFP2	At2g30400		AT2G30400.1	At2g30400
AtOFP16	AtOFP16	At2g32100		AT2G32100.1	At2g32100
AtOFP19	AtOFP19	At2g36026		AT2G36026.1
AtOFP15	AtOFP15	At2g36050		AT2G36050.1	At2g36050
AtOFP6	AtOFP6	At3g52525		AT3G52525.1	At3g52525
AtOFP18	AtOFP18	At3g52540		AT3G52540.1	At3g52540
AtOFP9	AtOFP9	At4g04030	excluded from OVATE protein family	AT4G04030.1	At4g04030
AtOFP11	AtOFP11	At4g14860		AT4G14860.1	At4g14860
AtOFP5	AtOFP5	At4g18830		AT4G18830.1	At4g18830
AtOFP1	AtOFP1	At5g01840		AT5G01840.1	At5g01840
AtOFP13	AtOFP13	At5g04820		AT5G04820.1	At5g04820
AtOFP8	AtOFP8	At5g19650		AT5G19650.1	At5g19650
AtOFP10	AtOFP10	At5g22240		AT5G22240.1	At5g22240
AtOFP3	AtOFP3	At5g58360		AT5G58360.1	At5g58360
ref1: Di Liu, Wei Sun, Yaowu Yuan, Ning Zhang, Alice Hayward, Yongliang Liu, Ying Wang, Phylogenetic analyses provide the first insights into the evolution of OVATE family proteins in land plants, Annals of Botany, Volume 113, Issue 7, June 2014, Pages 1219–1233, https://doi.org/10.1093/aob/mcu061
ref2: Yu H, Jiang W, Liu Q, Zhang H, Piao M, et al. (2015) Expression Pattern and Subcellular Localization of the Ovate Protein Family in Rice. PLOS ONE 10(3): e0118966. https://doi.org/10.1371/journal.pone.0118966
ref3: Wang S, Chang Y, Guo J, Zeng Q, Ellis BE, et al. (2011) Arabidopsis Ovate Family Proteins, a Novel Transcriptional Repressor Family, Control Multiple Aspects of Plant Growth and Development. PLOS ONE 6(8): e23896. https://doi.org/10.1371/journal.pone.0023896
for biomart sequence retrieval: Athaliana_TAIR10

### Sheet: Tomato
Solanum lycopersicum OVATEs
ITAG Release 2.3 predicted CDS （SL2.40）			ITAG Release 1 predicted CDS （SL1.00）
Gene name (ref1)	Protein name (ref1)	Gene locus (ref1)	Notes (ref1)	Gene name (ref2)	Gene name (ref3)	Peptide name (ref3)
SlOFP6	SlOFP6	Solyc01g007800.2		Solyc01g007800	SlOFP2	Solyc01g007800.2.1
SlOFP15	SlOFP15	Solyc01g007810.1		Solyc01g007810	SlOFP3	Solyc01g007810.1.1
SlOFP26	SlOFP26	Solyc01g090870.1	OVATE domain absent		SlOFP4
SlOFP3	SlOFP3	Solyc02g072030.1		Solyc02g072030	SlOFP5	Solyc02g072030.1.1
SlOFP1	SlOFP1	Solyc02g085500.2		Solyc02g085500	SlOFP1
SlOFP14	SlOFP14	Solyc03g034100.2		Solyc03g034100	SlOFP6	Solyc03g034100.2.1
SlOFP24	SlOFP24	Solyc03g120190.2		Solyc03g120190	SlOFP7	Solyc03g120190.2.1
SlOFP5	SlOFP5	Solyc04g080210.1		Solyc04g080210	SlOFP9	Solyc04g080210.1.1
SlOFP8	SlOFP8	Solyc05g055220.1		Solyc05g055220	SlOFP10	Solyc05g055220.1.1
SlOFP23	SlOFP23	Solyc06g074020.2		Solyc06g074020	SlOFP12	Solyc06g074020.2.1
SlOFP25	SlOFP25	Solyc06g082450.1	OVATE domain absent	Solyc06g082450	SlOFP13	Solyc06g082450.1.1
SlOFP12	SlOFP12	Solyc06g082460.1		Solyc06g082460	SlOFP14	Solyc06g082460.1.1
SlOFP4	SlOFP4	Solyc08g068170.1		Solyc08g068170	SlOFP16	Solyc08g068170.1.1
SlOFP9	SlOFP9	Solyc09g018200.1		Solyc09g018200	SlOFP17	Solyc09g018200.1.1
SlOFP16	SlOFP16	Solyc09g065350.1	OVATE domain absent	Solyc09g065350	SlOFP18	Solyc09g065350
SlOFP17	SlOFP17	Solyc09g082080.1		Solyc09g082080	SlOFP19	Solyc09g082080.1.1
SlOFP2	SlOFP2	Solyc10g076180.1		Solyc10g076180	SlOFP20	Solyc10g076180.1.1
SlOFP10	SlOFP10	Solyc10g082050.1		Solyc10g082050	SlOFP21	Solyc10g082050.1.1
SlOFP22	SlOFP22	Solyc10g082060.1		Solyc10g082060	SlOFP22	Solyc10g082060.1.1
SlOFP19	SlOFP19	Solyc10g083070.1		Solyc10g083070	SlOFP23	Solyc10g083070.1.1
SlOFP18	SlOFP18	Solyc10g083080.1		Solyc10g083080	SlOFP26	Solyc10g083080.1.1
SlOFP20	SlOFP20	Solyc10g083090.1		Solyc10g083090	SlOFP27	Solyc10g083090.1.1
SlOFP21	SlOFP21	Solyc10g083100.1		Solyc10g083100	SlOFP28	Solyc10g083100.1.1
SlOFP13	SlOFP13	Solyc11g006670.1		Solyc11g006670	SlOFP29	Solyc11g006670.1.1
SlOFP11	SlOFP11	Solyc11g068780.1		Solyc11g068780	SlOFP30	Solyc11g068780.1.1
SlOFP7	SlOFP7	Solyc12g007080.1	SL1.00sc03540_201.1	SL1.00sc03540_201.1.1	SlOFP31	SL1.00sc03540_201.1.1
				Solyc02g085510	OVATE	Solyc02g085510.1.1
				Solyc03g120790	SlOFP8	Solyc03g120790.1.1
				Solyc06g073040	SlOFP11	Solyc06g073040
				Solyc07g055240	SlOFP15	Solyc07g055240.1.1
ref1: Di Liu, Wei Sun, Yaowu Yuan, Ning Zhang, Alice Hayward, Yongliang Liu, Ying Wang, Phylogenetic analyses provide the first insights into the evolution of OVATE family proteins in land plants, Annals of Botany, Volume 113, Issue 7, June 2014, Pages 1219–1233, https://doi.org/10.1093/aob/mcu061
ref2: Yu H, Jiang W, Liu Q, Zhang H, Piao M, et al. (2015) Expression Pattern and Subcellular Localization of the Ovate Protein Family in Rice. PLOS ONE 10(3): e0118966. https://doi.org/10.1371/journal.pone.0118966
ref3: Huang, Z., Van Houten, J., Gonzalez, G. et al. Genome-wide identification, phylogeny and expression analysis of SUN, OFP and YABBY gene family in tomato. Mol Genet Genomics 288, 111–129 (2013). https://doi.org/10.1007/s00438-013-0733-0
for biomart sequence retrieval: Slycopersicum_ITAG2.4

### Sheet: Rice
Oryza sativa OFPs
Gene name (ref1)	Protein name (ref1)	Gene locus (ref1)	Notes (ref1)	Gene name (ref2)	Transcript locus (ref2)
OsOFP1	OsOFP1	LOC_Os01g12690		OsOFP1	LOC_Os01g12690.1
OsOFP27	OsOFP27	LOC_Os01g40970		OsOFP2	LOC_Os01g40970.1
OsOFP2	OsOFP2	LOC_Os01g43610		OsOFP3	LOC_Os01g43610.1
OsOFP3	OsOFP3	LOC_Os01g53160		OsOFP4	LOC_Os01g53160.1
OsOFP22	OsOFP22	LOC_Os01g54570		OsOFP5	LOC_Os01g54570.1
OsOFP4	OsOFP4	LOC_Os01g60810		OsOFP6	LOC_Os01g60810.1
OsOFP5	OsOFP5	LOC_Os01g64410		OsOFP7	LOC_Os01g64410.1
OsOFP30	OsOFP30	LOC_Os01g64430		OsOFP8	LOC_Os01g64430.1
OsOFP6	OsOFP6	LOC_Os02g45620		OsOFP9	LOC_Os02g45620.1
OsOFP21	OsOFP21	LOC_Os03g03480		OsOFP10	LOC_Os03g03480.1
OsOFP7	OsOFP7	LOC_Os03g06350		OsOFP11	LOC_Os03g06350.1
OsOFP8	OsOFP8	LOC_Os03g10150		OsOFP12	LOC_Os03g10150.1
OsOFP9	OsOFP9	LOC_Os03g21870		OsOFP13	LOC_Os03g21870.1
OsOFP10	OsOFP10	LOC_Os04g33870		OsOFP14	LOC_Os04g33870.1
OsOFP24	OsOFP24	LOC_Os04g37510		OsOFP15	LOC_Os04g37510.1
OsOFP11	OsOFP11	LOC_Os04g48830		OsOFP16	LOC_Os04g48830.1
OsOFP12	OsOFP12	LOC_Os04g58820		OsOFP17	LOC_Os04g58820.1
OsOFP29	OsOFP29	LOC_Os05g12808		OsOFP18	LOC_Os05g12808.1
OsOFP13	OsOFP13	LOC_Os05g25910		OsOFP19	LOC_Os05g25910.1
OsOFP33	OsOFP33	LOC_Os05g26210	OVATE domain absent
OsOFP23	OsOFP23	LOC_Os05g36970		OsOFP20	LOC_Os05g36970.1
OsOFP14	OsOFP14	LOC_Os05g36990		OsOFP21	LOC_Os05g36990.1
OsOFP15	OsOFP15	LOC_Os05g39950		OsOFP22	LOC_Os05g39950.1
OsOFP25	OsOFP25	LOC_Os05g44090		OsOFP23	LOC_Os05g44090.1
OsOFP32	OsOFP32	LOC_Os07g48140	OVATE domain absent
OsOFP16	OsOFP16	LOC_Os07g48150		OsOFP24	LOC_Os07g48150.1
OsOFP28	OsOFP28	LOC_Os08g01190		OsOFP25	LOC_Os08g01190.1
OsOFP31	OsOFP31	LOC_Os10g29610		OsOFP26	LOC_Os10g29610.1
OsOFP17	OsOFP17	LOC_Os10g38880		OsOFP27	LOC_Os10g38880.1
OsOFP18	OsOFP18	LOC_Os11g05770		OsOFP28	LOC_Os11g05770.1
OsOFP26	OsOFP26	LOC_Os11g05780		OsOFP29	LOC_Os11g05780.1
OsOFP19	OsOFP19	LOC_Os12g06150		OsOFP30	LOC_Os12g06150.1
OsOFP20	OsOFP20	LOC_Os12g06160		OsOFP31	LOC_Os12g06160.1
ref1: Di Liu, Wei Sun, Yaowu Yuan, Ning Zhang, Alice Hayward, Yongliang Liu, Ying Wang, Phylogenetic analyses provide the first insights into the evolution of OVATE family proteins in land plants, Annals of Botany, Volume 113, Issue 7, June 2014, Pages 1219–1233, https://doi.org/10.1093/aob/mcu061
ref2: Yu H, Jiang W, Liu Q, Zhang H, Piao M, et al. (2015) Expression Pattern and Subcellular Localization of the Ovate Protein Family in Rice. PLOS ONE 10(3): e0118966. https://doi.org/10.1371/journal.pone.0118966
for biomart sequence retrieval

### Sheet: Peach
Prunus persica OFPs
Gene name (ref1)	Protein name (ref1)	Gene locus (ref1)	Notes (ref1)	Transcript locus (ref2)	v1.0 gene ID (ref3)	v2.0.a1 gene ID (ref3)
PpaOFP6	PpaOFP6	ppa016550m		ppa016550m.g	ppa016550m	Prupe.1G014600.1
PpaOFP7	PpaOFP7	ppa016655m		ppa016655m.g	ppa016655m	Prupe.1G381100.1
PpaOFP8	PpaOFP8	ppa018010m		ppa018010m.g	ppa018010m	Prupe.2G071500.1
PpaOFP15	PpaOFP15	ppa026602m		ppa026602m.g	ppa026602m	Prupe.2G320800.1
PpaOFP4	PpaOFP4	ppa010074m		ppa010074m.g	ppa010074m	Prupe.3G070900.1
PpaOFP12	PpaOFP12	ppa022288m		ppa022288m.g	ppa022288 m	Prupe.4G014500.1
PpaOFP2	PpaOFP2	ppa006822m		ppa006822m.g	ppa006822m	Prupe.4G068000.1
PpaOFP11	PpaOFP11	ppa022134m		ppa022134m.g	ppa022134m	Prupe.6G042700.1
PpaOFP16	PpaOFP16	ppa020412m	OVATE domain absent	ppa020412m.g	ppa020412m	Prupe.6G042800.1
PpaOFP10	PpaOFP10	ppa022029m		ppa022029m.g	ppa022029m	Prupe.6G139400.1
PpaOFP1	PpaOFP1	ppa006439m		ppa006439m.g	ppa006439m	Prupe.6G290900.1
PpaOFP14	PpaOFP14	ppa025830m	3' partial	ppa025830m.g	ppa025830m	Prupe.7G098400.1
PpaOFP3	PpaOFP3	ppa010050m		ppa010050m.g	ppa010050m	Prupe.7G098500.1
PpaOFP5	PpaOFP5	ppa014570m		ppa014570m.g	ppa014570m	Prupe.7G152000.1
PpaOFP13	PpaOFP13	ppa022590m		ppa022590m.g	ppa022590m	Prupe.7G231400.1
PpaOFP9	PpaOFP9	ppa021735m	3' partial	ppa021735m.g	ppa021735m	Prupe.8G238800.1
ref1: Di Liu, Wei Sun, Yaowu Yuan, Ning Zhang, Alice Hayward, Yongliang Liu, Ying Wang, Phylogenetic analyses provide the first insights into the evolution of OVATE family proteins in land plants, Annals of Botany, Volume 113, Issue 7, June 2014, Pages 1219–1233, https://doi.org/10.1093/aob/mcu061
ref2: Yu H, Jiang W, Liu Q, Zhang H, Piao M, et al. (2015) Expression Pattern and Subcellular Localization of the Ovate Protein Family in Rice. PLOS ONE 10(3): e0118966. https://doi.org/10.1371/journal.pone.0118966
ref3: Li, H., Dong, Q., Zhu, X. et al. Genome-wide identification, expression, and interaction analysis for ovate family proteins in peach. Mol Biol Rep 46, 3755–3764 (2019). https://doi.org/10.1007/s11033-019-04817-4
for biomart sequence retrieval: Ppersica_v2.1

### Sheet: Apple
Malus domestica OFPs
Gene name (ref)	Gene name (phytozome)	Gene locus (ref and phytozome)	Notes	At homolog from GDR	Hanfu annotation from GDR
MdOFP21	MdOFP5	MD00G1007900		AtOFP5	HF18155-RA
MdOFP7	MdOFP16	MD00G1157000		AtOFP12	HF02969-RA, HF28238-RA
MdOFP23	MdOFP7	MD02G1151100		AtOFP7	HF21151-RA
	MdOFP13	MD02G1258900	from phytozome	AtOFP13	HF14240-RA, HF20110-RA, HF06560-RA, HF36356-RA
MdOFP14	MdOFP4	MD03G1053600
MdOFP25	MdOFP17	MD03G1053700		AtOFP17	HF43535-RA, HF40009-RA
MdOFP20	MdOFP6	MD03G1152300		AtOFP6	HF20111-RA
MdOFP1	MdOFP12	MD03G1262500
MdOFP12	MdOFP3	MD04G1172500
MdOFP10	MdOFP5	MD05G1352900		AtOFP5	HF18155-RA
MdOFP4	MdOFP13	MD07G1061800		AtOFP13	HF14240-RA, HF20110-RA, HF06560-RA, HF36356-RA
MdOFP3	MdOFP13	MD07G1061900		AtOFP13	HF14240-RA, HF20110-RA, HF06560-RA, HF36356-RA
MdOFP17	MdOFP7	MD08G1033900		AtOFP8	HF18704-RA, HF13448-RA, HF30534-RA
MdOFP22	MdOFP5	MD10G1274500		AtOFP5	HF18155-RA
MdOFP9	MdOFP5	MD10G1327500		AtOFP5	HF18155-RA
MdOFP15	MdOFP4	MD11G1055200		AtOFP4	HF15582-RA, HF37891-RA, HF40008-RA, HF43536-RA
MdOFP26	MdOFP17	MD11G1055300		AtOFP17	HF43535-RA, HF40009-RA
MdOFP19	MdOFP6	MD11G1172500		AtOFP6	HF20111-RA
MdOFP2	MdOFP12	MD11G1283200
MdOFP6	MdOFP13	MD12G1034200		AtOFP13	HF14240-RA, HF20110-RA, HF06560-RA, HF36356-RA
MdOFP11	MdOFP4	MD12G1185700
MdOFP8	MdOFP16	MD13G1193900		AtOFP16	HF13929-RA
MdOFP5	MdOFP13	MD14G1035600		AtOFP13	HF14240-RA, HF20110-RA, HF06560-RA, HF36356-RA
MdOFP13	MdOFP6	MD14G1035700		AtOFP6	HF20111-RA
MdOFP18	MdOFP7	MD15G1030700		AtOFP8	HF18704-RA, HF13448-RA, HF30534-RA
MdOFP16	MdOFP8	MD15G1184600		AtOFP8	HF18704-RA, HF13448-RA, HF30534-RA
	MdOFP7	MD15G1265600	from phytozome	AtOFP7	HF21151-RA
MdOFP24	MdOFP14	MD17G1194900		AtOFP14	HF32768-RA
ref: Li, H., Dong, Q., Zhao, Q. et al. Genome-wide identification, expression profiling, and protein-protein interaction properties of ovate family proteins in apple. Tree Genetics & Genomes 15, 45 (2019). https://doi.org/10.1007/s11295-019-1354-5
for biomart sequence retrieval
