## Supplementary material for "Crosstalk between Ovate Family Proteins, plant hormones, and microtubule dynamics regulating fruit shape": Table S2

### Sheet: Sheet1
Table S2. Weight, height, width and FSI information of apple samples
Variety	Group	DAA	Measures	Value	RNAseq Sample
Grand'mere	Flat	13	Weight	1.46	Gra_13_1
Grand'mere	Flat	13	Height	15	Gra_13_1
Grand'mere	Flat	13	Width	13	Gra_13_1
Grand'mere	Flat	13	FSI	1.15385	Gra_13_1
Grand'mere	Flat	61	Weight	112.51	Gra_61_1
Grand'mere	Flat	61	Height	54	Gra_61_1
Grand'mere	Flat	61	Width	68	Gra_61_1
Grand'mere	Flat	61	FSI	0.794118	Gra_61_1
Grand'mere	Flat	98	Weight	231.41	Gra_98_1
Grand'mere	Flat	98	Height	65	Gra_98_1
Grand'mere	Flat	98	Width	87	Gra_98_1
Grand'mere	Flat	98	FSI	0.747126	Gra_98_1
Grand'mere	Flat	13	Weight	1.56	Gra_13_2
Grand'mere	Flat	13	Height	14	Gra_13_2
Grand'mere	Flat	13	Width	14	Gra_13_2
Grand'mere	Flat	13	FSI	1	Gra_13_2
Grand'mere	Flat	61	Weight	125.49	Gra_61_2
Grand'mere	Flat	61	Height	53	Gra_61_2
Grand'mere	Flat	61	Width	70	Gra_61_2
Grand'mere	Flat	61	FSI	0.757143	Gra_61_2
Grand'mere	Flat	98	Weight	305.83	Gra_98_2
Grand'mere	Flat	98	Height	68	Gra_98_2
Grand'mere	Flat	98	Width	97	Gra_98_2
Grand'mere	Flat	98	FSI	0.701031	Gra_98_2
Grand'mere	Flat	13	Weight	1.72	Gra_13_3
Grand'mere	Flat	13	Height	14.5	Gra_13_3
Grand'mere	Flat	13	Width	14	Gra_13_3
Grand'mere	Flat	13	FSI	1.03571	Gra_13_3
Grand'mere	Flat	98	Weight	254	Gra_98_3
Grand'mere	Flat	98	Height	63	Gra_98_3
Grand'mere	Flat	98	Width	90	Gra_98_3
Grand'mere	Flat	98	FSI	0.7	Gra_98_3
Kansas Queen	Round	13	Weight	0.64	Kan_13_1
Kansas Queen	Round	13	Height	10	Kan_13_1
Kansas Queen	Round	13	Width	9	Kan_13_1
Kansas Queen	Round	13	FSI	1.11111	Kan_13_1
Kansas Queen	Round	61	Weight	53.81	Kan_61_1
Kansas Queen	Round	61	Height	47	Kan_61_1
Kansas Queen	Round	61	Width	52	Kan_61_1
Kansas Queen	Round	61	FSI	0.903846	Kan_61_1
Kansas Queen	Round	98	Weight	115.02	Kan_98_1
Kansas Queen	Round	98	Height	58	Kan_98_1
Kansas Queen	Round	98	Width	69	Kan_98_1
Kansas Queen	Round	98	FSI	0.84058	Kan_98_1
Kansas Queen	Round	13	Weight	0.96	Kan_13_2
Kansas Queen	Round	13	Height	12	Kan_13_2
Kansas Queen	Round	13	Width	10.5	Kan_13_2
Kansas Queen	Round	13	FSI	1.14286	Kan_13_2
Kansas Queen	Round	61	Weight	51.57	Kan_61_2
Kansas Queen	Round	61	Height	46	Kan_61_2
Kansas Queen	Round	61	Width	49	Kan_61_2
Kansas Queen	Round	61	FSI	0.938776	Kan_61_2
Kansas Queen	Round	98	Weight	108.41	Kan_98_2
Kansas Queen	Round	98	Height	65	Kan_98_2
Kansas Queen	Round	98	Width	62	Kan_98_2
Kansas Queen	Round	98	FSI	1.04839	Kan_98_2
Kansas Queen	Round	13	Weight	0.67	Kan_13_3
Kansas Queen	Round	13	Height	10	Kan_13_3
Kansas Queen	Round	13	Width	9.5	Kan_13_3
Kansas Queen	Round	13	FSI	1.05263	Kan_13_3
Kansas Queen	Round	61	Weight	55.56	Kan_61_3
Kansas Queen	Round	61	Height	51	Kan_61_3
Kansas Queen	Round	61	Width	50	Kan_61_3
Kansas Queen	Round	61	FSI	1.02	Kan_61_3
Kansas Queen	Round	98	Weight	114.54	Kan_98_3
Kansas Queen	Round	98	Height	60	Kan_98_3
Kansas Queen	Round	98	Width	66	Kan_98_3
Kansas Queen	Round	98	FSI	0.909091	Kan_98_3
Skovfoged	Oblong	13	Weight	0.43	Sko_13_1
Skovfoged	Oblong	13	Height	15	Sko_13_1
Skovfoged	Oblong	13	Width	9.5	Sko_13_1
Skovfoged	Oblong	13	FSI	1.57895	Sko_13_1
Skovfoged	Oblong	61	Weight	45.91	Sko_61_1
Skovfoged	Oblong	61	Height	44	Sko_61_1
Skovfoged	Oblong	61	Width	48	Sko_61_1
Skovfoged	Oblong	61	FSI	0.916667	Sko_61_1
Skovfoged	Oblong	98	Weight	116.82	Sko_98_1
Skovfoged	Oblong	98	Height	67	Sko_98_1
Skovfoged	Oblong	98	Width	64	Sko_98_1
Skovfoged	Oblong	98	FSI	1.04688	Sko_98_1
Skovfoged	Oblong	13	Weight	0.51	Sko_13_2
Skovfoged	Oblong	13	Height	11	Sko_13_2
Skovfoged	Oblong	13	Width	7.5	Sko_13_2
Skovfoged	Oblong	13	FSI	1.46667	Sko_13_2
Skovfoged	Oblong	61	Weight	40.84	Sko_61_2
Skovfoged	Oblong	61	Height	46	Sko_61_2
Skovfoged	Oblong	61	Width	43	Sko_61_2
Skovfoged	Oblong	61	FSI	1.06977	Sko_61_2
Skovfoged	Oblong	98	Weight	109.9	Sko_98_2
Skovfoged	Oblong	98	Height	63	Sko_98_2
Skovfoged	Oblong	98	Width	60	Sko_98_2
Skovfoged	Oblong	98	FSI	1.05	Sko_98_2
Skovfoged	Oblong	13	Weight	0.5	Sko_13_3
Skovfoged	Oblong	13	Height	11	Sko_13_3
Skovfoged	Oblong	13	Width	7	Sko_13_3
Skovfoged	Oblong	13	FSI	1.57143	Sko_13_3
Skovfoged	Oblong	61	Weight	42.65	Sko_61_3
Skovfoged	Oblong	61	Height	47	Sko_61_3
Skovfoged	Oblong	61	Width	43.5	Sko_61_3
Skovfoged	Oblong	61	FSI	1.08046	Sko_61_3
Skovfoged	Oblong	98	Height	59	Sko_98_3
Skovfoged	Oblong	98	Width	57	Sko_98_3
Skovfoged	Oblong	98	FSI	1.03509	Sko_98_3
