## Supplementary material for "Crosstalk between Ovate Family Proteins, plant hormones, and microtubule dynamics regulating fruit shape": Table S5

### Sheet: Sheet1
Table S5. DEGs of peach fruit RNAseq inside each WGCNA module and cluster
Genes	logFC	logCPM	PValue	FDR	Comparison	Module	Cluster	locusName	Description_TAIR	TAIR_term	TAIR_symbol	KEGG_match	KEGG_description
Prupe.1G023100	3.14828	0.143654	5.68379e-10	1.35324e-05	UFOvsMUT_fruit	bisque4	2	Prupe.1G023100.1	ATPase E1-E2 type family protein / haloacid dehalogenase-like hydrolase family protein	AT3G63380.1		ko00190, ko04145, ko04966, ko04721, ko05323, ko05110, ko05120	Oxidative phosphorylation , Phagosome , Collecting duct acid secretion , Synaptic vesicle cycle , Rheumatoid arthritis , Vibrio cholerae infection , Epithelial cell signaling in Helicobacter pylori infection
Prupe.1G123700	-4.12816	-0.785151	3.05343e-05	0.0343457	UFOvsMUT_fruit	palevioletred	3	Prupe.1G123700.1	Plant invertase/pectin methylesterase inhibitor superfamily	AT5G27870.1		ko00040, ko00500	Pentose and glucuronate interconversions , Starch and sucrose metabolism
Prupe.2G120500	4.39122	-1.16253	7.02553e-09	6.71711e-05	UFOvsMUT_fruit	lightcyan1	4	Prupe.2G120500.1	Nucleotide-diphospho-sugar transferase family protein	AT1G28710.1		ko00040, ko00500, ko00520, ko00750, ko00940, ko04075	Pentose and glucuronate interconversions , Starch and sucrose metabolism , Amino sugar and nucleotide sugar metabolism , Vitamin B6 metabolism , Phenylpropanoid biosynthesis , Plant hormone signal transduction
Prupe.2G165100	3.11529	0.596651	2.32922e-05	0.027837	UFOvsMUT_fruit	lightcyan1	3	Prupe.2G165100.1	Arabidopsis thaliana protein of unknown function (DUF821)	AT3G61270.1		ko00040, ko00500, ko00520, ko00750, ko00940, ko04075	Pentose and glucuronate interconversions , Starch and sucrose metabolism , Amino sugar and nucleotide sugar metabolism , Vitamin B6 metabolism , Phenylpropanoid biosynthesis , Plant hormone signal transduction
Prupe.2G305200	3.82924	1.48122	1.95814e-06	0.00394143	UFOvsMUT_fruit	lightcyan1	3	Prupe.2G305200.1	chitinase A	AT5G24090.1	ATCHIA,CHIA	ko00040, ko00500, ko00520, ko00750, ko00940, ko04075	Pentose and glucuronate interconversions , Starch and sucrose metabolism , Amino sugar and nucleotide sugar metabolism , Vitamin B6 metabolism , Phenylpropanoid biosynthesis , Plant hormone signal transduction
Prupe.3G002500	1.34481	0.458146	2.28664e-05	0.027837	UFOvsMUT_fruit	mistyrose	4	Prupe.3G002500.1	Pectin lyase-like superfamily protein	AT3G62110.1		ko00052, ko00561, ko00600, ko00603	Galactose metabolism , Glycerolipid metabolism , Sphingolipid metabolism , Glycosphingolipid biosynthesis - globo series
Prupe.3G002500	1.34481	0.458146	2.28664e-05	0.027837	UFOvsMUT_fruit	mistyrose	4	Prupe.3G002500.2	Pectin lyase-like superfamily protein	AT3G62110.1		ko00052, ko00561, ko00600, ko00603	Galactose metabolism , Glycerolipid metabolism , Sphingolipid metabolism , Glycosphingolipid biosynthesis - globo series
Prupe.3G002500	1.32952	0.447439	3.40457e-05	0.0347299	UFOvsMUT_fruit	mistyrose	4	Prupe.3G002500.3	Pectin lyase-like superfamily protein	AT3G62110.1		ko00052, ko00561, ko00600, ko00603	Galactose metabolism , Glycerolipid metabolism , Sphingolipid metabolism , Glycosphingolipid biosynthesis - globo series
Prupe.3G002500	1.32952	0.447439	3.40457e-05	0.0347299	UFOvsMUT_fruit	mistyrose	4	Prupe.3G002500.4	Pectin lyase-like superfamily protein	AT3G62110.1		ko00052, ko00561, ko00600, ko00603	Galactose metabolism , Glycerolipid metabolism , Sphingolipid metabolism , Glycosphingolipid biosynthesis - globo series
Prupe.3G051900	-1.51988	3.99276	5.57802e-05	0.0453884	UFOvsMUT_fruit	lightcyan1	1	Prupe.3G051900.1	Pyridoxal phosphate phosphatase-related protein	AT1G17710.1		ko00040, ko00500, ko00520, ko00750, ko00940, ko04075	Pentose and glucuronate interconversions , Starch and sucrose metabolism , Amino sugar and nucleotide sugar metabolism , Vitamin B6 metabolism , Phenylpropanoid biosynthesis , Plant hormone signal transduction
Prupe.4G028200	1.21374	3.81315	1.1612e-09	1.4803e-05	UFOvsMUT_fruit	antiquewhite4	3	Prupe.4G028200.1	NA	NA	NA	NA	NA
Prupe.4G041000	1.04739	4.54935	8.66409e-08	0.000414187	UFOvsMUT_fruit	mistyrose	3	Prupe.4G041000.1	alpha-galactosidase 2	AT5G08370.1	AGAL2,AtAGAL2	ko00052, ko00561, ko00600, ko00603	Galactose metabolism , Glycerolipid metabolism , Sphingolipid metabolism , Glycosphingolipid biosynthesis - globo series
Prupe.4G041000	1.04739	4.54935	8.66409e-08	0.000414187	UFOvsMUT_fruit	mistyrose	3	Prupe.4G041000.2	alpha-galactosidase 2	AT5G08370.1	AGAL2,AtAGAL2	ko00052, ko00561, ko00600, ko00603	Galactose metabolism , Glycerolipid metabolism , Sphingolipid metabolism , Glycosphingolipid biosynthesis - globo series
Prupe.4G123700	2.83627	-1.01633	3.64733e-05	0.0348722	UFOvsMUT_fruit	lightcyan1	4	Prupe.4G123700.1	NAC (No Apical Meristem) domain transcriptional regulator superfamily protein	AT1G79580.1	ANAC033,SMB	ko00040, ko00500, ko00520, ko00750, ko00940, ko04075	Pentose and glucuronate interconversions , Starch and sucrose metabolism , Amino sugar and nucleotide sugar metabolism , Vitamin B6 metabolism , Phenylpropanoid biosynthesis , Plant hormone signal transduction
Prupe.4G123700	2.83627	-1.01633	3.64733e-05	0.0348722	UFOvsMUT_fruit	lightcyan1	4	Prupe.4G123700.2	NAC (No Apical Meristem) domain transcriptional regulator superfamily protein	AT1G79580.3	ANAC033,SMB	ko00040, ko00500, ko00520, ko00750, ko00940, ko04075	Pentose and glucuronate interconversions , Starch and sucrose metabolism , Amino sugar and nucleotide sugar metabolism , Vitamin B6 metabolism , Phenylpropanoid biosynthesis , Plant hormone signal transduction
Prupe.4G260000	2.61317	-0.713294	2.20368e-07	0.000766161	UFOvsMUT_fruit	lightcyan1	4	Prupe.4G260000.1	Protein of unknown function (DUF604)	AT5G12460.1		ko00040, ko00500, ko00520, ko00750, ko00940, ko04075	Pentose and glucuronate interconversions , Starch and sucrose metabolism , Amino sugar and nucleotide sugar metabolism , Vitamin B6 metabolism , Phenylpropanoid biosynthesis , Plant hormone signal transduction
Prupe.5G016500	4.32341	-0.590923	4.85925e-05	0.0432179	UFOvsMUT_fruit	lightcyan1	4	Prupe.5G016500.1	UDP-Glycosyltransferase superfamily protein	AT4G19460.1		ko00040, ko00500, ko00520, ko00750, ko00940, ko04075	Pentose and glucuronate interconversions , Starch and sucrose metabolism , Amino sugar and nucleotide sugar metabolism , Vitamin B6 metabolism , Phenylpropanoid biosynthesis , Plant hormone signal transduction
Prupe.5G094200	4.01741	-0.11973	8.21185e-06	0.0130856	UFOvsMUT_fruit	lightcyan1	4	Prupe.5G094200.1	osmotin 34	AT4G11650.1	ATOSM34,OSM34	ko00040, ko00500, ko00520, ko00750, ko00940, ko04075	Pentose and glucuronate interconversions , Starch and sucrose metabolism , Amino sugar and nucleotide sugar metabolism , Vitamin B6 metabolism , Phenylpropanoid biosynthesis , Plant hormone signal transduction
Prupe.6G010200	2.33174	-1.70707	5.31835e-05	0.044968	UFOvsMUT_fruit	mistyrose	2	Prupe.6G010200.1	Family of unknown function (DUF716)	AT1G55230.1		ko00052, ko00561, ko00600, ko00603	Galactose metabolism , Glycerolipid metabolism , Sphingolipid metabolism , Glycosphingolipid biosynthesis - globo series
Prupe.6G016700	2.14438	2.34594	6.88992e-08	0.000414187	UFOvsMUT_fruit	bisque4	2	Prupe.6G016700.1	receptor-like protein kinase 1	AT5G60900.1	RLK1	ko00190, ko04145, ko04966, ko04721, ko05323, ko05110, ko05120	Oxidative phosphorylation , Phagosome , Collecting duct acid secretion , Synaptic vesicle cycle , Rheumatoid arthritis , Vibrio cholerae infection , Epithelial cell signaling in Helicobacter pylori infection
Prupe.6G044900	5.25454	1.45404	3.35522e-05	0.0347299	UFOvsMUT_fruit	lightcyan1	6	Prupe.6G044900.1	Peroxidase superfamily protein	AT5G05340.1		ko00040, ko00500, ko00520, ko00750, ko00940, ko04075	Pentose and glucuronate interconversions , Starch and sucrose metabolism , Amino sugar and nucleotide sugar metabolism , Vitamin B6 metabolism , Phenylpropanoid biosynthesis , Plant hormone signal transduction
Prupe.6G044900	5.24659	1.38861	2.74592e-05	0.0318227	UFOvsMUT_fruit	lightcyan1	6	Prupe.6G044900.2	Peroxidase superfamily protein	AT5G05340.1		ko00040, ko00500, ko00520, ko00750, ko00940, ko04075	Pentose and glucuronate interconversions , Starch and sucrose metabolism , Amino sugar and nucleotide sugar metabolism , Vitamin B6 metabolism , Phenylpropanoid biosynthesis , Plant hormone signal transduction
Prupe.6G057700	3.47751	2.54244	3.0241e-07	0.000889645	UFOvsMUT_fruit	mistyrose	4	Prupe.6G057700.1	cation exchanger 3	AT3G51860.1	ATCAX3,ATHCX1,CAX1-LIKE,CAX3	ko00052, ko00561, ko00600, ko00603	Galactose metabolism , Glycerolipid metabolism , Sphingolipid metabolism , Glycosphingolipid biosynthesis - globo series
Prupe.6G125200	8.48703	0.579245	7.07687e-10	1.35324e-05	UFOvsMUT_fruit	lightcyan1	6	Prupe.6G125200.1	late embryogenesis abundant protein-related / LEA protein-related	AT3G19430.1		ko00040, ko00500, ko00520, ko00750, ko00940, ko04075	Pentose and glucuronate interconversions , Starch and sucrose metabolism , Amino sugar and nucleotide sugar metabolism , Vitamin B6 metabolism , Phenylpropanoid biosynthesis , Plant hormone signal transduction
Prupe.6G290900	2.46193	4.13745	1.0212e-05	0.0154848	UFOvsMUT_fruit	palevioletred	4	Prupe.6G290900.1	ovate family protein 2	AT2G30400.1	ATOFP2,OFP2	ko00040, ko00500	Pentose and glucuronate interconversions , Starch and sucrose metabolism
Prupe.6G296700	3.31392	1.0458	6.9913e-06	0.0122412	UFOvsMUT_fruit	bisque4	2	Prupe.6G296700.1	vacuolar H+-ATPase subunit E isoform 2	AT3G08560.1	VHA-E2	ko00190, ko04145, ko04966, ko04721, ko05323, ko05110, ko05120	Oxidative phosphorylation , Phagosome , Collecting duct acid secretion , Synaptic vesicle cycle , Rheumatoid arthritis , Vibrio cholerae infection , Epithelial cell signaling in Helicobacter pylori infection
Prupe.6G334400	2.75666	-2.14318	4.15462e-05	0.0378308	UFOvsMUT_fruit	palevioletred	3	Prupe.6G334400.1	FRIGIDA-like protein	AT5G48385.1		ko00040, ko00500	Pentose and glucuronate interconversions , Starch and sucrose metabolism
Prupe.6G334500	3.11459	-1.35761	1.42778e-07	0.000606711	UFOvsMUT_fruit	palevioletred	3	Prupe.6G334500.1	Frigida-like protein	AT5G27220.1		ko00040, ko00500	Pentose and glucuronate interconversions , Starch and sucrose metabolism
Prupe.6G335500	1.98664	-0.537964	1.8347e-06	0.00389812	UFOvsMUT_fruit	bisque4	2	Prupe.6G335500.1	vamp/synaptobrevin-associated protein 27-2	AT1G08820.1	VAP27-2	ko00190, ko04145, ko04966, ko04721, ko05323, ko05110, ko05120	Oxidative phosphorylation , Phagosome , Collecting duct acid secretion , Synaptic vesicle cycle , Rheumatoid arthritis , Vibrio cholerae infection , Epithelial cell signaling in Helicobacter pylori infection
Prupe.6G349800	1.64551	1.0437	2.72894e-07	0.000869712	UFOvsMUT_fruit	mistyrose	4	Prupe.6G349800.1	Protein of unknown function (DUF640)	AT5G28490.1	LSH1	ko00052, ko00561, ko00600, ko00603	Galactose metabolism , Glycerolipid metabolism , Sphingolipid metabolism , Glycosphingolipid biosynthesis - globo series
Prupe.7G133800	1.97619	3.2392	5.91011e-05	0.0461278	UFOvsMUT_fruit	lightcyan1	1	Prupe.7G133800.1	cytochrome P450, family 707, subfamily A, polypeptide 1	AT4G19230.1	CYP707A1	ko00040, ko00500, ko00520, ko00750, ko00940, ko04075	Pentose and glucuronate interconversions , Starch and sucrose metabolism , Amino sugar and nucleotide sugar metabolism , Vitamin B6 metabolism , Phenylpropanoid biosynthesis , Plant hormone signal transduction
Prupe.7G225100	-4.35037	-1.58821	1.77278e-06	0.00389812	UFOvsMUT_fruit	palevioletred	3	Prupe.7G225100.1	glyoxal oxidase-related protein	AT5G19580.1		ko00040, ko00500	Pentose and glucuronate interconversions , Starch and sucrose metabolism
Prupe.7G269200	4.79321	-0.788698	5.57108e-06	0.010653	UFOvsMUT_fruit	lightcyan1	4	Prupe.7G269200.1	Pectin lyase-like superfamily protein	AT3G59850.1		ko00040, ko00500, ko00520, ko00750, ko00940, ko04075	Pentose and glucuronate interconversions , Starch and sucrose metabolism , Amino sugar and nucleotide sugar metabolism , Vitamin B6 metabolism , Phenylpropanoid biosynthesis , Plant hormone signal transduction
Prupe.8G081700	2.24529	1.39458	3.88416e-05	0.0362307	UFOvsMUT_fruit	lightcyan1	3	Prupe.8G081700.1	SAUR-like auxin-responsive protein family	AT4G38840.1		ko00040, ko00500, ko00520, ko00750, ko00940, ko04075	Pentose and glucuronate interconversions , Starch and sucrose metabolism , Amino sugar and nucleotide sugar metabolism , Vitamin B6 metabolism , Phenylpropanoid biosynthesis , Plant hormone signal transduction
Prupe.8G131300	3.72727	-0.431958	1.40088e-05	0.0191341	UFOvsMUT_fruit	lightcyan1	4	Prupe.8G131300.1	Leucine-rich repeat (LRR) family protein	AT4G06744.1		ko00040, ko00500, ko00520, ko00750, ko00940, ko04075	Pentose and glucuronate interconversions , Starch and sucrose metabolism , Amino sugar and nucleotide sugar metabolism , Vitamin B6 metabolism , Phenylpropanoid biosynthesis , Plant hormone signal transduction
